# Proteome-wide screening for mitogen-activated protein kinase docking motifs and interactors

**DOI:** 10.1101/2021.08.20.457142

**Authors:** Guangda Shi, Jaylissa Torres Robles, Claire Song, Leonidas Salichos, Hua Jane Lou, Mark Gerstein, Benjamin E. Turk

## Abstract

Essential functions of mitogen-activated protein kinases (MAPKs) depend on their capacity to selectively phosphorylate a limited repertoire of substrates. MAPKs harbor a conserved groove located outside of the catalytic cleft that binds to short linear sequence motifs found in substrates and regulators. However, the weak and transient nature of these “docking” interactions poses a challenge to defining MAPK interactomes and associated sequence motifs. Here, we describe a yeast-based genetic screening pipeline to evaluate large collections of MAPK docking sequences in parallel. Using this platform we analyzed a combinatorial library based on the docking sequences from the MAPK kinases MKK6 and MKK7, defining features critical for binding to the stress-activated MAPKs JNK1 and p38α. We subsequently screened a library consisting of ~12,000 sequences from the human proteome, revealing a large number of MAPK-selective interactors, including many not conforming to previously defined docking motifs. Analysis of p38α/JNK1 exchange mutants identified specific docking groove residues mediating selective binding. Finally, we verified that docking sequences identified in the screen could function in substrate recruitment *in vitro* and in cultured cells. Collectively, these studies establish an approach for characterization of MAPK docking sequences and provide a resource for future investigation of signaling downstream of p38 and JNK MAP kinases.
