## Supplementary material for "Proteome-wide screening for mitogen-activated protein kinase docking motifs and interactors": Table S2

### Sheet: JNK hits
							Zeke et. al, Mol Syst Biol 11:837 (2015)				Whisenant et. al, PLoS Comp Biol 6:e1000908 (2010)
Rank	Gene name	Uniprot ID and residue number	D-site sequence	Z-score	-log (p-value)	Z + -log p	JIP1 PSSM	NFAT4 PSSM	MEF2A PSSM		D-finder rank	D-finder score
1	NCOR2	>Q9Y618_ 277	NQAMRKKLILYFKR	5.49081	2.989	8.47981		1.709	0.373
2	BMPR2	>Q13873_ 753	QNLPKRPTSLPLNT	4.28979	3.26323	7.55302	7.745
3	NFATC3	>Q12968_ 143	ERPSRDHLYLPLEP	5.07851	2.3135	7.392		7.281			16	6.05821e-20
4	MAPK8IP1	>Q9UQF2_ 157	TYRPKRPTTLNLFP	5.23263	2.05452	7.28715	6.835				1	2.43259e-14
5	CCNB3	>Q8WWL7_ 394	EGKRSRLKPLVLQE	3.98922	2.96304	6.95226
6	FMN1	>Q68DA7_ 670	EKSNRSELYLDLHP	4.01037	2.87276	6.88313		5.762
7	MAP2K4	>P45985_ 40	MQGKRKALKLNFAN	4.56257	2.24061	6.80319		5.12	6.198		12	1.53964e-19
8	MYBBP1A	>Q9BQG0_ 1297	LARKKARLSLVIRS	3.84242	2.66166	6.50408		3.472	3.933
9	DOCK6	>Q96HP0_ 1158	ATVKARVAELYLPL	3.89397	2.14795	6.04192			1.206
10	IRS2	>Q9Y4H2_ 886	RGRAVRPTRLSLEG	3.51572	2.45694	5.97266	5.464
11	ARHGAP31	>Q2M1Z3_ 1099	PKGKNRPSSLNLDP	2.91414	3.00363	5.91778	4.014
12	EIF2B5	>Q13144_ 110	KSKWCRPTSLNVVR	3.70594	2.19941	5.90534
13	KIF20B	>Q96Q89_ 591	INEKKEKLTLEFKI	3.87816	2.01245	5.89061
14	MAPK8IP2	>Q13387_ 315	REPPRRPAFLPVGP	3.83755	1.99936	5.83691
15	NOL4L	>Q96MY1_ 282	TRKAAKRMRLEIYQ	3.69997	2.1033	5.80327			2.839
16	MIA3	>Q5JRA6_ 265	YKLLKKEMTLDLKT	3.96424	1.82505	5.78929
17	OBSL1	>O75147_ 1593	HRHRLVLNGLGLAD	3.8632	1.87099	5.7342
18	CLPB	>Q9H078_ 8	LRRKALAPRLLLRL	2.40509	3.32454	5.72963
19	TRUB2	>O95900_ 233	KELRKLVHEIGLEL	3.26968	2.43965	5.70933
20	ARHGAP11A	>Q6P4F7_ 430	KEKVRRSLRLKFNL	3.74022	1.77617	5.51638		1.889	2.364
21	MADD	>Q8WXG6_ 807	AQKLLRPNSLRLAS	3.69857	1.79683	5.4954	5.471
22	MAPK8IP2	>Q13387_ 135	EPHKHRPTTLRLTT	3.41518	2.06494	5.48012	3.73				3	3.32721e-17
23	DNAH12	>Q6ZR08_ 608	LMAKREKLILEIEK	2.93137	2.53202	5.46339
24	CTSV	>O60911_ 104	GKVFREPLFLDLPK	3.85732	1.59458	5.45189
25	BMPR2	>Q13873_ 934	PRRAQRPNSLDLSA	3.60804	1.84008	5.44813
26	NCOR1	>O75376_ 286	NQVMRKKLILFFKR	3.66422	1.75102	5.41524		2.019	0.434		280	2.27241e-22
27	VARS2	>Q5ST30_ 1027	TQRQQKLSSLQLEL	2.98775	2.3873	5.37505			1.629
28	TAF1L	>Q8IZX4_ 1356	HEVRRKSLVLKFPK	2.86591	2.47571	5.34162		2.168	2.472
29	NEK10	>Q6ZWH5_ 953	TGSRPRPALLPLDL	3.82016	1.51507	5.33523	2.994		1.157
30	DUSP10	>Q9Y6W6_ 16	LSRPVRPQDLNLCL	3.21827	2.10446	5.32273	6.269		1.726		323	1.85561e-22
31	APOB	>P04114_ 4346	FKLLKENLCLNLHK	3.34657	1.89349	5.24006
32	FRY	>Q5TBA9_ 1025	RRERRDLLRLQLLR	3.14241	2.03305	5.17545
33	CCDC40	>Q4G0X9_ 305	EKLKLDLQELVVAT	2.36049	2.79426	5.15475			1.478
34	SNX14	>Q9Y5W7_ 11	GQKLKQRLRLDVGR	2.69039	2.45162	5.142
35	SPAG9	>O60271_ 195	RIRKERPISLGIFP	2.36582	2.76522	5.13104	4.52		2.335		17	4.37774e-20
36	DENND4A	>Q7Z401_ 1073	ISKSTRPNTLDIGK	2.98875	2.10151	5.09027	3.264
37	DOCK5	>Q9H7D0_ 1760	TRKAQRPKSLQLMD	2.73424	2.33823	5.07246	5.709
38	CCAR2	>Q8N163_ 893	LRRRLTPLQLEIQR	3.55304	1.51743	5.07047
39	SLC4A1AP	>Q9BWU0_ 599	AENKAKKLTLPLFG	2.53577	2.48073	5.0165			1.26
40	CEP295	>Q9C0D2_ 28	YERRRKLRLLQVRE	2.88225	2.09654	4.97879
41	PRX	>Q9BXM0_ 185	ARRRLQLPRLRVRE	3.09155	1.87329	4.96484
42	KDM7A	>Q6ZMT4_ 219	PNRPKVLNVISLEF	2.51327	2.42523	4.9385
43	MYCBP2	>O75592_ 2137	AALMKKDLALPIGN	2.64925	2.28418	4.93343
44	IRS1	>P35568_ 854	NSRLARPTRLSLGD	3.0436	1.86812	4.91172	5.104
45	KIF26B	>Q2KJY2_ 140	VELKRQALRLLLPG	3.16834	1.73634	4.90468		3.005	1.791
46	GRAMD2B	>Q96HH9_ 236	RADRPSSLPLDFND	3.37193	1.52369	4.89562	3.894		2.366
47	FHOD3	>Q2V2M9_ 505	VSRGRADLSLDLTS	2.77668	2.11526	4.89194		5.438	2.688		68	3.38932e-21
48	ARHGEF5	>Q12774_ 1409	LRRKLNTRPVHLHL	2.20341	2.67782	4.88123
49	GAPVD1	>Q14C86_ 1118	YRDAKKKLRLALCS	2.6281	2.20639	4.83449		2.047	2.183
50	MAP2K7	>O14733_ 38	PQRPRPTLQLPLAN	3.04034	1.71365	4.75399		2.808	1.852		5	1.9582e-18
51	ANK1	>P16157_ 1140	KFHRPIGLRIPLPP	2.32003	2.42362	4.74365
52	RUSC2	>Q8N2Y8_ 685	YSKEQRPTTLPIQP	3.07314	1.66822	4.74136	3.814				126	1.10496e-21
53	SYDE2	>Q5VT97_ 1053	RQKKERPHMLNLSG	2.50025	2.19921	4.69947
54	GDPD2	>Q9HCC8_ 416	GNRTERPQFLNLPY	2.88367	1.7382	4.62187
55	CEP350	>Q5VT06_ 1742	LRKKQRGLLLRLQQ	2.33417	2.27693	4.6111
56	MAPK8IP3	>Q9UPT6_ 200	GRRKERPTSLNVFP	3.37443	1.23331	4.60774	5.43				2	7.68593e-15
57	SUPT7L	>O94864_ 46	ANKPKPPTMLDIPS	2.00019	2.60031	4.60051
58	NOA1	>Q8NC60_ 189	LSHHRRALRLQVSR	2.333	2.23268	4.56568
59	PSMD2	>Q13200_ 687	EPTLRRAVPLALAL	2.1686	2.38983	4.55843
60	AKAP11	>Q9UKA4_ 330	LKAKLELPKIPVMK	2.74608	1.80748	4.55356			0.297
61	MCUR1	>Q96AQ8_ 17	GRQRLLFLPVGLSG	2.58707	1.95738	4.54445			1.409
62	POC1B	>Q8TC44_ 311	GLTKRNLKRLHFDS	2.51591	2.02233	4.53824
63	PKD1	>P98161_ 600	ELRRPAQLRLQVYR	2.97229	1.55395	4.52624					47	8.39333e-21
64	ITSN2	>Q9NZM3_ 487	LNSKKKNLHLELEA	3.10187	1.4143	4.51617
65	SMARCD3	>Q6STE5_ 152	PMKQKRKLRLYISN	2.2023	2.29326	4.49556		2.452	2.8
66	FAM83A	>Q86UY5_ 405	RPTRLQLEQLGLVP	2.04907	2.43437	4.48344	2.528
67	WAS	>P42768_ 170	EERRGGLPPLPLHP	3.40629	1.01964	4.42593			2.362
68	PIK3CG	>P48736_ 807	MASKKKPLWLEFKC	2.47222	1.93967	4.41189
69	FAM110C	>Q1W6H9_ 93	ARKPLRPDSLIIYR	2.50866	1.90097	4.40964	2.334
70	PLEKHG5	>O94827_ 616	DKLLKEFLHLDLTA	2.38213	2.02702	4.40915
71	PIK3C3	>Q8NEB9_ 659	KLLRKENLDLKLTP	2.57999	1.81907	4.39906
72	SYDE1	>Q6ZW31_ 617	YLRPKRQPPLHLPL	2.59034	1.80848	4.39882			2.693		382	1.1816e-22
73	TONSL	>Q96HA7_ 161	EMRTRLYLNLGLTF	2.47207	1.90421	4.37627
74	PGM5	>Q15124_ 491	TVTKKQGLRIIFSD	2.15787	2.19706	4.35493
75	WWC1	>Q8IX03_ 312	AKRRIANLKIQLAK	2.08923	2.26364	4.35287
76	BCL6	>P41182_ 668	HFRHKSQLRLHLRQ	2.50149	1.82276	4.32425		1.72
77	EXTL1	>Q92935_ 6	SWRRRKSLWLALSA	2.0427	2.24492	4.28762
78	TAGAP	>Q8N103_ 433	QGKTKRPVDLKIKN	2.04738	2.23998	4.28735	2.934		2.203		57	5.71994e-21
79	TNIK	>Q9UKE5_ 351	STLRRDFLRLQLAN	2.81776	1.46011	4.27788		1.775	0.954
80	NINL	>Q9Y2I6_ 754	ALPARRDLTLELEE	2.77632	1.47546	4.25178		4.121	1.988		397	1.04447e-22
81	AHNAK2	>Q8IVF2_ 319	SQRRRKFLNLRFRT	2.60246	1.64445	4.24691			2.998		30	1.58916e-20
82	POLRMT	>O00411_ 380	KDGRVSYPKLHLPL	2.52359	1.69496	4.21855
83	JARID2	>Q92833_ 27	ERVVRKVLYLSLKE	2.36881	1.84868	4.21749		1.894	1.183
84	TBC1D1	>Q86TI0_ 1124	SESKLKQAMLTLEL	2.22877	1.95843	4.18719
85	GTF3C1	>Q12789_ 2050	KRWLRKPRPVSLFS	2.41019	1.77469	4.18488
86	TARSL2	>A2RTX5_ 65	CDLRHRLCSLRLCL	2.67884	1.47808	4.15691			1.717
87	SENP3	>Q9H4L4_ 356	STPSRKGLVLQLIQ	2.49208	1.62169	4.11377
88	RASGRP2	>Q7LDG7_ 142	VGQKKRKMSLLFDH	2.48884	1.60468	4.09351
89	CAMSAP2	>Q08AD1_ 987	SQRTPRPNELKITP	2.36306	1.70315	4.06621	4.206
90	FILIP1	>Q7Z7B0_ 329	HNRQLRLKLVGLTQ	2.38801	1.6615	4.04951
91	GPATCH1	>Q9BRR8_ 921	QELLRRLKSLPLRR	2.11964	1.90505	4.02468
92	CORO2B	>Q9UQ03_ 462	KDIRIRQLQLELKN	2.37157	1.63976	4.01133
93	C10orf90	>Q96M02_ 284	PKMHRSVLSLNLNC	2.01945	1.99082	4.01027		4.711	2.431
94	DOCK8	>Q8NF50_ 1208	PEVKVKIAALYLPL	2.58014	1.3808	3.96093
95	TELO2	>Q9Y4R8_ 328	MDSQRRPLLLQVLK	2.04913	1.86579	3.91492
96	EPC1	>Q9H2F5_ 258	EKSKRELLHLTLEI	2.04525	1.82064	3.86589		0.856	0.682
97	SAMD11	>Q96NU1_ 349	LLRKQNLARLELPA	2.21329	1.64162	3.85491
98	PXMP2	>Q9NR77_ 108	GLRRLLLDRLVFAP	2.65516	1.19277	3.84793
99	TAF1	>P21675_ 1337	DEVRRKSLVLKFPK	2.47032	1.358	3.82832		2.556	2.813
100	CARD9	>Q9H257_ 412	RLRRQQLETLVLSS	2.43114	1.3839	3.81504					328	1.78073e-22
101	SRCAP	>Q6ZRS2_ 224	KRKKALDLHLDFIV	2.23521	1.52513	3.76034		2.453	2.462
102	KIAA0556	>O60303_ 769	KQGGRKPKPLWLSP	2.00101	1.74372	3.74473
103	CEP295	>Q9C0D2_ 317	DRKVKGNLILHLEP	2.12411	1.61323	3.73734
104	CCDC110	>Q8TBZ0_ 456	LNLKSKMKPLIFTT	2.54764	1.17658	3.72423
105	MYT1L	>Q9UL68_ 245	NLGRKSELSLDLDS	2.23859	1.47752	3.7161		3.184	1.677
106	PHGDH	>O43175_ 460	VPLRRDLPLLLFRT	2.20861	1.48477	3.69338
107	SH2D1B	>O14796_ 109	PSLRWRGLKLELET	2.16397	1.51898	3.68295
108	PEG3	>Q9GZU2_ 187	PRSRMPPRDLSLPV	2.2289	1.44992	3.67881
109	SMARCD2	>Q92925_ 289	GFQVKRPGDLNVKC	2.13398	1.53746	3.67144	3.167	1.398	0.216
110	ZCCHC6	>Q5VYS8_ 533	TPIKRGQVSLILDV	2.06434	1.57498	3.63932
111	PNPLA6	>Q8IY17_ 125	PRMRKKLKMLNIAK	2.21011	1.42378	3.6339
112	C2CD3	>Q4AC94_ 2320	RPCRPRPNSLPLNL	2.60302	1.03026	3.63328	4.678		2.403
113	EPC2	>Q52LR7_ 258	EKTKRELLHLTLEV	2.29459	1.30955	3.60414		1.131	-0.052
114	LMTK3	>Q96Q04_ 1225	EQIKARLSRLSLAL	2.4708	1.12011	3.59091
115	CCIN	>Q13939_ 261	DRKQERPCSLLVYQ	2.4842	1.08867	3.57287
116	CREB5	>Q02930_ 37	IHRHKHEMTLKFPS	2.31117	1.246	3.55716		4.215	1.96		174	6.46347e-22
117	CEP250	>Q9BV73_ 1052	LEREKASLTLSLME	2.31767	1.23584	3.55351
118	HSD11B2	>P80365_ 71	LSRLARPQRLPVAT	2.06715	1.4734	3.54055
119	UTP4	>Q969X6_ 591	SFHPKRPMHILLHD	2.05249	1.45811	3.51059
120	CACNA1C	>Q13936_ 99	TRPPRALLCLTLKN	2.34972	1.12985	3.47957					138	1.01884e-21
121	PPARGC1A	>Q9UBK2_ 371	EERKTKRPSLRLFG	2.10926	1.36922	3.47848			2.464		80	2.63262e-21
122	TMEM88	>Q6PEY1_ 111	ASYRRLCLRLRLAD	2.14175	1.31825	3.46001
123	ZNF280C	>Q8ND82_ 599	QRNRKNKMSLALKN	2.15803	1.3011	3.45913		2.26	2.05
124	ZNF770	>Q6IQ21_ 401	GNRKKKTLTLPFSW	2.13823	1.30057	3.43879
125	LRCH4	>O75427_ 402	GEERRRPDTLQLWQ	2.15341	1.21463	3.36805	1.807
126	ARHGAP31	>Q2M1Z3_ 1340	SRPGRPQSLILFSP	2.02509	1.34189	3.36698
127	MAP3K8	>P41279_ 439	MLKRQRSLYIDLGA	2.18712	1.14119	3.32831			1.848
128	PDS5B	>Q9NTI5_ 925	QKLHKGLSRLRLPL	2.1209	1.20031	3.32121
129	OLIG1	>Q8TAK6_ 19	MLRPQRPGDLQLGA	2.03747	1.25452	3.29198	3.602
130	MAGI3	>Q5TCQ9_ 111	NKDLRHYLSLQFQK	2.09636	1.1663	3.26266
131	MSRB3	>Q8IXL7_ 4	SPRRTLPRPLSLCL	2.13781	1.06915	3.20696
132	CALCOCO2	>Q13137_ 262	EQLKKENDHLFLSL	2.0416	1.1155	3.1571
133	TMEM70	>Q9BUB7_ 64	LLRRPGRAQIPVYW	2.0088	1.11759	3.12639

### Sheet: p38 hits
							Zeke et. al, Mol Syst Biol 11:837 (2015)
Rank	Gene name	Uniprot ID and residue number	Sequence	Z-score	-log (p-value)	Z + -log p	JIP1 PSSM	NFAT4 PSSM	MEF2A PSSM
1	RHBDF2	>Q6PJF5_ 22	RLQSRKPPNLSITI	6.67619	1.24725	7.92344			3.298
2	KMT2C	>Q8NEZ4_ 1198	RKRSKPKLKLKIIN	6.44086	1.24348	7.68434			5.63
3	KMT2D	>O14686_ 2096	RKTDRPALHLRIPP	5.79862	1.23174	7.03036			1.864
4	SUPT20H	>Q8NEM7_ 457	KGVKHRPPPIKLPS	5.58357	1.36939	6.95295			3.978
5	MLXIPL	>Q9NP71_ 105	SPKWKNFKGLKLLC	5.50083	1.35235	6.85318
6	MLXIP	>Q9HAP2_ 145	SPKWKNFKGLKLQW	5.37062	1.39374	6.76436
7	SMARCD3	>Q6STE5_ 152	PMKQKRKLRLYISN	4.90066	1.31389	6.21455		2.452	2.8
8	MGA	>Q8IWI9_ 613	PGKRGRPRKLKLCK	4.68989	1.29684	5.98673	3.297
9	MEAF6	>Q9HAF1_ 174	KNKNRHRIDLKLNK	4.67319	1.17796	5.85115		2.145	2.129
10	ATP8B1	>O43520_ 814	KTKRNKILKLKFPR	4.09831	1.48821	5.58651
11	CBX7	>O95931_ 140	RKPRKAHKYLRLSR	4.35968	1.0919	5.45157
12	ARHGAP11A	>Q6P4F7_ 430	KEKVRRSLRLKFNL	3.1065	2.33028	5.43679		1.889	2.364
13	SMARCD1	>Q96GM5_ 177	PIKQKRKLRIFISN	3.71582	1.35516	5.07098			1.473
14	TRERF1	>Q96PN7_ 652	KKFRHRPEPLFIPP	3.84188	1.21518	5.05706
15	EPM2A	>B3EWF7_ 211	RPRCRRQPRLRLPT	3.78526	1.16722	4.95247			3.059
16	CCNT2	>O60583_ 498	KKEKSGSLKLRIPI	3.67972	1.23653	4.91625			6.135
17	SETD1B	>Q9UPS6_ 1823	NQLKFRKKKLKFCK	2.48906	2.41463	4.90369
18	GLE1	>Q53GS7_ 212	HRHRAKILNLKLRE	2.24393	2.5752	4.81913
19	L3MBTL3	>Q96JM7_ 168	KCSRKKKPKLSLKA	3.25361	1.48055	4.73416			2.752
20	MAP2K2	>P36507_ 4	ARRKPVLPALTINP	3.40638	1.27738	4.68376			1.696
21	MAP2K6	>P52564_ 5	SKGKKRNPGLKIPK	3.34897	1.30481	4.65378			6.104
22	TTC41P	>Q6P2S7_ 526	LRKKPDLSPLKLTI	3.26956	1.34189	4.61145
23	MLYCD	>O95822_ 11	GLTARRLLPLRLPP	3.06349	1.46861	4.5321
24	MELK	>Q14680_ 326	KKARGKPVRLRLSS	3.32035	1.20515	4.5255
25	PRX	>Q9BXM0_ 185	ARRRLQLPRLRVRE	3.26342	1.17019	4.43361
26	AEBP1	>Q8IUX7_ 1021	LQQRRLQHRLRLRA	3.33011	1.08829	4.4184
27	RBM12	>Q9NTZ6_ 361	FEALKRNRMLMIQR	2.15538	2.24675	4.40212
28	NOL9	>Q5SY16_ 19	LRVRKARPQLILSR	3.00943	1.36594	4.37537
29	SMARCD2	>Q92925_ 191	PLTQKRKLRIYISN	3.11103	1.25055	4.36158			2.152
30	GALNT6	>Q8NCL4_ 2	RLLRRRHMPLRLAM	3.15259	1.20704	4.35963
31	ZNF335	>Q9H4Z2_ 688	STRHKKNLRLHVRC	2.6785	1.62789	4.30639
32	WNK1	>Q9H4A3_ 1114	KTSRPKLRILNVSN	2.75479	1.52275	4.27755			2.154
33	RIN2	>Q8WYP3_ 126	TKMQKKVLSLRLPC	3.09696	1.1489	4.24586
34	PITPNM1	>O00562_ 1232	ARGKARSISLKLDS	2.42142	1.77782	4.19925			2.735
35	DENND2A	>Q9ULE3_ 476	KKRKIPKLVLRINA	2.82382	1.34319	4.16701			2.252
36	PRAME	>P78395_ 198	EKVKRKKNVLRLCC	2.97532	1.17675	4.15207
37	TOPAZ1	>Q8N9V7_ 630	KKARGNLTKLNLTA	2.78737	1.34035	4.12772
38	KMT5B	>Q4FZB7_ 443	KPAKPLLSKIKLRN	2.46514	1.61242	4.07756
39	NEDD4	>P46934_ 556	SHKSRVKGYLRLKM	2.28404	1.76106	4.04511			2.479
40	SP100	>P23497_ 551	RKKDRPRKHLTLNN	2.44111	1.59505	4.03617
41	MEF2A	>Q02078_ 269	MNSRKPDLRVVIPP	2.73473	1.25728	3.99201			6.716
42	PSME4	>Q14997_ 1213	KQLKRTHKKLTINP	2.62309	1.36725	3.99034
43	NFATC2IP	>Q8NCF5_ 108	REPVRRRRRLVLDP	2.3445	1.64513	3.98963
44	HELLS	>Q9NRZ9_ 739	AAAKRKLEKLIIHK	2.49936	1.4334	3.93275
45	THAP7	>Q9BT49_ 262	QACKRREQRLRLRL	2.4325	1.40062	3.83312
46	HAS3	>O00219_ 68	RRMRRAGQALKLPS	2.64979	1.1207	3.77049
47	CMYA5	>Q8N3K9_ 1252	KKGVKPKLVLNVTS	2.66208	1.09811	3.76019			1.892
48	MTX3	>Q5HYI7_ 290	QLPPRKLPTLKLTP	2.17931	1.52357	3.70288
49	CDKN2AIP	>Q9NXV6_ 537	KLFLKKKVVVKICK	2.43906	1.19865	3.63771
50	ELMSAN1	>Q6PJG2_ 601	PKQRPRPEPLIIPT	2.18128	1.4281	3.60938
51	KIF2B	>Q8N4N8_ 657	KKLKLLLADLHVKS	2.13639	1.46913	3.60552
52	MEF2C	>Q06413_ 251	MNNRKPDLRVLIPP	2.15575	1.44669	3.60243			6.822
53	DUSP16	>Q9BY84_ 308	SGPKSKLKLLHLEK	2.32779	1.23954	3.56733
54	B4GALT5	>O43286_ 2	SGMRARRGLLRLPR	2.47139	1.07491	3.5463
55	CEP350	>Q5VT06_ 1742	LRKKQRGLLLRLQQ	2.31762	1.19348	3.51111
56	IARS	>P41252_ 1221	FGLRSRKLKLFLNE	2.33783	1.14792	3.48575
57	MAP2K4	>P45985_ 40	MQGKRKALKLNFAN	2.08407	1.39773	3.48179		5.12	6.198
58	NOTCH3	>Q9UM47_ 2078	QGPRGRGKKLTLAC	2.42434	1.03648	3.46082
59	GAPVD1	>Q14C86_ 1118	YRDAKKKLRLALCS	2.02586	1.37624	3.40209		2.047	2.183
60	OS9	>Q13438_ 540	HRVRVRVTKLRLGG	2.10066	1.29787	3.39853
61	PLCZ1	>Q86YW0_ 341	KKTRKLKIALALSD	2.34146	1.03261	3.37407			2.548
62	BEND5	>Q7L4P6_ 88	MQKKIKIPKLSLNH	2.31451	1.00577	3.32028			3.163
63	AHNAK	>Q09666_ 4734	GPKVKGDVDVTLPK	2.04293	1.24042	3.28334			1.892
64	RYR3	>Q15413_ 1648	ESKRHGLPGVGLRT	2.0606	1.20039	3.26099
65	FAM214B	>Q7L5A3_ 308	GRRLKGARRLKLSP	2.20726	1.04549	3.25275
66	KCTD7	>Q96MP8_ 181	RKARFAKLKVCVFK	2.11957	1.1277	3.24727
67	TFPI2	>P48307_ 213	LKKKKKMPKLRFAS	2.0565	1.17167	3.22817
68	MAMSTR	>Q6ZN01_ 16	RSKFRSVLQLRIHR	2.10977	1.0333	3.14307		0.648	2.094
69	AHNAK	>Q09666_ 2765	KMPKIKMPKISMPG	2.09447	1.01031	3.10478
70	PDCD11	>Q14690_ 161	TDRGKKSVKLSLNP	2.0749	1.02185	3.09675
71	TTN	>Q8WZ42_ 24797	NKRRITDLRLRVTG	2.04166	1.01208	3.05374
